# Single-cell trajectories in metastatic urothelial carcinoma reveal tumor–immune reprogramming and macrophage-driven resistance to PD-(L)1 blockade

**DOI:** 10.64898/2026.03.31.715549

**Authors:** Ronan Flippot, Amélie Roehrig, Julien Vibert, Nicolas Stransky, Luc Cabel, Kevin Mulder, Benjamin Besse, Claudio Nicotra, Maud Ngo Camus, Christophe Massard, Etienne Rouleau, Gerome Jules-Clement, Alicia Tran-Dien, Lambros Tselikas, Constance Thibault, Mostefa Bennamoun, Gromoslaw A. Smolen, Mukund Varma, Ruth Kulicke, Jean-Yves Scoazec, Céline Vallot, Maud Kamal, Agathe Peltier, Eric Letouzé, Yohann Loriot

## Abstract

Immune checkpoint inhibitors (ICI) improved outcomes in metastatic urothelial carcinoma (mUC), but primary and acquired resistance remain poorly understood. We performed single-nuclei RNA sequencing on sequential metastatic biopsies from ICI-treated mUC patients. Tumor cells showed transcriptomic heterogeneity within individual lesions, basal cells being associated with increased immune infiltration and response. Myeloid and lymphoid compartments exhibited features of immune dysfunction in non-responders. Longitudinal analyses revealed convergent adaptive resistance mechanisms, dominated by polarization toward pro-tumoral macrophage states, but also including downregulation of the antigen presentation machinery in tumor cells, increased checkpoint expression with loss of cytotoxicity in T cells. Individual trajectories point to distinct evolutionary routes under ICI pressure. Across pivotal ICI trials, bulk expression of the M2-like macrophage marker HES1 predicted ICI resistance. Our study provides the first single-cell longitudinal atlas of ICI-treated mUC, revealing macrophage reprogramming as a dominant driver of resistance, establishing a framework for individualized immunotherapy strategies.
