## Supplemental_Table_2 for "Single-cell trajectories in metastatic urothelial carcinoma reveal tumor–immune reprogramming and macrophage-driven resistance to PD-(L)1 blockade"

### Sheet: Supp Table 2
Supplementary Table 2: Candidate genes involved in immunotherapy
Gene	Alias	Immune regulation	Process	Cell type	Most_relevant_cell_type	Comment
PDCD1	PD-1	negative	Checkpoint	T, B, myeloid	T
CD274	PD-L1	negative	Checkpoint	tumor cells	tumor
PDCD1LG2	PD-L2	negative	Checkpoint	tumor cells, dendritic cells, macrophages	tumor, macrophages
CTLA4		negative	Checkpoint	activated T cells and T regs	T
HAVCR2	TIM-3	negative	Checkpoint	T (especially exhausted), NK, dendritic cells and monocytes	T
LAG3		negative	Checkpoint	T, NK	T
TIGIT		negative	Checkpoint	T, NK	T
CD27		positive	Checkpoint	T, memory B, plasma cells	T
ENTPD1	CD39	negative	exhaustion	Tregs	T
B3GAT1	CD57	negative	exhaustion	T	T
KLRG1		negative	exhaustion	T effector, NK	T
CD69		positive	Homing / Activation	T, NK, B	T
CD28		positive	Homing / Activation	T	T
GZMA		positive	Cytotoxicity	T cytotoxic, NK	T
GZMB		positive	Cytotoxicity	T cytotoxic, NK	T
GNLY		positive	Cytotoxicity	T cytotoxic	T
ICOS		positive	T cell activation	T	T
CLNK		positive	T cell activation	T, NK	T
IFI44		positive	Interferon signaling	T	T
IFI44L		positive	Interferon signaling	T	T
DDX60		positive	Interferon signaling	T	T
TCF7		positive	T cell function	T CD8	T	associated with a stem-like, less exhausted R cell phenotype with greater proliferative capacity and cytotoxic potential
HLA-A		positive	Antigen presentation by tumor cells	tumor cells	tumor	Member of MHC-I complex
HLA-B		positive	Antigen presentation by tumor cells	tumor cells	tumor	Member of MHC-I complex
HLA-C		positive	Antigen presentation by tumor cells	tumor cells	tumor	Member of MHC-I complex
B2M		positive	Antigen presentation by tumor cells	tumor cells	tumor	Member of MHC-I complex
TAP1		positive	Antigen presentation by tumor cells	tumor cells	tumor	membrane-bound transporters involved in antigen processing
TAP2		positive	Antigen presentation by tumor cells	tumor cells	tumor	membrane-bound transporters involved in antigen processing
PSMB8		positive	Antigen presentation by tumor cells	tumor cells	tumor	immunoproteasome subunits
PSMB9		positive	Antigen presentation by tumor cells	tumor cells	tumor	immunoproteasome subunits
PSMB10		positive	Antigen presentation by tumor cells	tumor cells	tumor	immunoproteasome subunits
MEX3B		negative	Antigen presentation by tumor cells	tumor cells	tumor	negative regulator of HLA-A transcripts
IFNGR1		positive	IFN JAK STAT signalling	tumor cells	tumor	IFG gamma pathway genes overexpressed in resistant cells in some models, but truncating JAK1/2 mutations also found in resistant tumors. Dual effect because IFN gamma pathway involved in antitumor effects (notably by promoting MHC-I antigen presentation) but also feedback overexpression of PD-L1.
IFNGR2		positive	IFN JAK STAT signalling	tumor cells	tumor	IFG gamma pathway genes overexpressed in resistant cells in some models, but truncating JAK1/2 mutations also found in resistant tumors. Dual effect because IFN gamma pathway involved in antitumor effects (notably by promoting MHC-I antigen presentation) but also feedback overexpression of PD-L1.
JAK1		positive	IFN JAK STAT signalling	tumor cells	tumor	IFG gamma pathway genes overexpressed in resistant cells in some models, but truncating JAK1/2 mutations also found in resistant tumors. Dual effect because IFN gamma pathway involved in antitumor effects (notably by promoting MHC-I antigen presentation) but also feedback overexpression of PD-L1.
JAK2		positive	IFN JAK STAT signalling	tumor cells	tumor	IFG gamma pathway genes overexpressed in resistant cells in some models, but truncating JAK1/2 mutations also found in resistant tumors. Dual effect because IFN gamma pathway involved in antitumor effects (notably by promoting MHC-I antigen presentation) but also feedback overexpression of PD-L1.
STAT1		positive	IFN JAK STAT signalling	tumor cells	tumor	IFG gamma pathway genes overexpressed in resistant cells in some models, but truncating JAK1/2 mutations also found in resistant tumors. Dual effect because IFN gamma pathway involved in antitumor effects (notably by promoting MHC-I antigen presentation) but also feedback overexpression of PD-L1.
PTPN2		negative	IFN JAK STAT signalling	tumor cells	tumor	Negative regulator of JAK1
AXIN2		negative	WNT Beta-Cat pathway	tumor cells	tumor	associated with T cell exclusion
LEF1		negative	WNT Beta-Cat pathway	tumor cells	tumor	associated with T cell exclusion
CDK4		negative	CDK4/6 pathway	tumor cells	tumor	associated with T cell exclusion
CDK6		negative	CDK4/6 pathway	tumor cells	tumor	associated with T cell exclusion
IFNB1		positive	9p21 type I IFN cluster	tumor cells	tumor	When deleted, promotes immune evasion, metastasis and immunotherapy resistance. To be analyzed as a cluster (or limiting to the most expressed)
IFNW1		positive	9p21 type I IFN cluster	tumor cells	tumor	When deleted, promotes immune evasion, metastasis and immunotherapy resistance. To be analyzed as a cluster (or limiting to the most expressed)
IFNA21		positive	9p21 type I IFN cluster	tumor cells	tumor	When deleted, promotes immune evasion, metastasis and immunotherapy resistance. To be analyzed as a cluster (or limiting to the most expressed)
IFNA4		positive	9p21 type I IFN cluster	tumor cells	tumor	When deleted, promotes immune evasion, metastasis and immunotherapy resistance. To be analyzed as a cluster (or limiting to the most expressed)
IFNA7		positive	9p21 type I IFN cluster	tumor cells	tumor	When deleted, promotes immune evasion, metastasis and immunotherapy resistance. To be analyzed as a cluster (or limiting to the most expressed)
IFNA10		positive	9p21 type I IFN cluster	tumor cells	tumor	When deleted, promotes immune evasion, metastasis and immunotherapy resistance. To be analyzed as a cluster (or limiting to the most expressed)
IFNA16		positive	9p21 type I IFN cluster	tumor cells	tumor	When deleted, promotes immune evasion, metastasis and immunotherapy resistance. To be analyzed as a cluster (or limiting to the most expressed)
IFNA17		positive	9p21 type I IFN cluster	tumor cells	tumor	When deleted, promotes immune evasion, metastasis and immunotherapy resistance. To be analyzed as a cluster (or limiting to the most expressed)
IFNA14		positive	9p21 type I IFN cluster	tumor cells	tumor	When deleted, promotes immune evasion, metastasis and immunotherapy resistance. To be analyzed as a cluster (or limiting to the most expressed)
IFNA5		positive	9p21 type I IFN cluster	tumor cells	tumor	When deleted, promotes immune evasion, metastasis and immunotherapy resistance. To be analyzed as a cluster (or limiting to the most expressed)
IFNA6		positive	9p21 type I IFN cluster	tumor cells	tumor	When deleted, promotes immune evasion, metastasis and immunotherapy resistance. To be analyzed as a cluster (or limiting to the most expressed)
IFNA13		positive	9p21 type I IFN cluster	tumor cells	tumor	When deleted, promotes immune evasion, metastasis and immunotherapy resistance. To be analyzed as a cluster (or limiting to the most expressed)
IFNA2		positive	9p21 type I IFN cluster	tumor cells	tumor	When deleted, promotes immune evasion, metastasis and immunotherapy resistance. To be analyzed as a cluster (or limiting to the most expressed)
IFNA8		positive	9p21 type I IFN cluster	tumor cells	tumor	When deleted, promotes immune evasion, metastasis and immunotherapy resistance. To be analyzed as a cluster (or limiting to the most expressed)
IFNA1		positive	9p21 type I IFN cluster	tumor cells	tumor	When deleted, promotes immune evasion, metastasis and immunotherapy resistance. To be analyzed as a cluster (or limiting to the most expressed)
CD163		negative	Immunosuppressive M2	macrophages	macrophages
VSIG4		negative	Immunosuppressive M2	macrophages	macrophages
MARCO		negative	Pro-inflammatory M1	macrophages	macrophages
CLEC5A		positive	Pro-inflammatory M1	macrophages	macrophages
CD74		positive	Antigen presentation by macrophages	macrophages	macrophages
CD83		positive	Antigen presentation by macrophages	macrophages	macrophages
HLA-DRA		positive	Antigen presentation by macrophages	macrophages	macrophages
